# Dynamic landscape of protein occupancy across the *Escherichia coli* chromosome

**DOI:** 10.1101/2020.01.29.924811

**Authors:** Peter L. Freddolino, Haley M. Amemiya, Thomas J. Goss, Saeed Tavazoie

## Abstract

Free-living bacteria adapt to environmental change by reprogramming gene expression through precise interactions of hundreds of DNA-binding proteins. A predictive understanding of bacterial physiology requires us to globally monitor all such protein-DNA interactions across a range of environmental and genetic perturbations. Here, we show that such global observations are possible using an optimized version of *in vivo* protein occupancy display technology (IPOD-HR), and present a pilot application to *E. coli.* We observe that the *E. coli* protein-DNA interactome organizes into two distinct prototypic features: (**1**) highly dynamic condition-dependent transcription factor occupancy, and (**2**) robust kilobase scale occupancy by nucleoid factors, forming silencing domains analogous to eukaryotic heterochromatin. We show that occupancy dynamics across a range of conditions can rapidly reveal the global transcriptional regulatory organization of a bacterium. Beyond discovery of previously hidden regulatory logic, we show that these observations can be utilized to computationally determine sequence-specificity models for the majority of active transcription factors. Our study demonstrates that global observations of protein occupancy combined with statistical inference can rapidly and systematically reveal the transcriptional regulatory and structural features of a bacterial genome. This capacity is particularly crucial for non-model bacteria which are not amenable to routine genetic manipulation.
