## Supplementary files and data for "Dynamic landscape of protein occupancy across the *Escherichia coli* chromosome": table_S4.xlsx

### Sheet: Sheet1
Related to Figure 3B: GO-term level log10 p values from Figure 3B (each shows the log10 p value from iPAGE for enrichment of a given term in the bin in which it was classified). ‘Term size’ gives the total number of genes annotated with that GO term in our database.
GO term	Bin	p value	Term size
GO:0005975 carbohydrate metabolic process	1/blue	9.02e-12	148
GO:0009432 SOS response	1/blue	1.39e-08	30
GO:0009246 enterobacterial common antigen biosynthetic process	1/blue	5.01e-06	13
GO:0016301 kinase activity	1/blue	1.01e-05	167
GO:0006099 tricarboxylic acid cycle	2/orange	6.19e-06	27
GO:0055072 iron ion homeostasis	3/green	1.77e-10	29
GO:0006979 response to oxidative stress	3/green	8.63e-06	48
GO:0006631 fatty acid metabolic process	4/red	1.07e-13	31
GO:0030964 NADH dehydrogenase complex	4/red	1.82e-09	14
GO:0006526 arginine biosynthetic process	4/red	5.22e-08	12
GO:0009055 electron carrier activity	4/red	2.82e-07	89
GO:0030533 triplet codon-amino acid adaptor activity	5/purple	6.32e-32	86
GO:0019740 nitrogen utilization	5/purple	1.62e-06	8
GO:0009073 aromatic amino acid family biosynthetic process	6/brown	7.63e-13	21
GO:0015658 branched-chain amino acid transmembrane transporter activity	6/brown	3.14e-07	6
GO:0008360 regulation of cell shape	7/pink	7.53e-09	50
GO:0007049 cell cycle	7/pink	1.67e-08	61
GO:0051454 intracellular pH elevation	7/pink	0.00016	5
GO:0009086 methionine biosynthetic process	8/grey	0.000269	17
GO:0046654 tetrahydrofolate biosynthetic process	8/grey	0.000454	11
GO:0071973 bacterial-type flagellum-dependent cell motility	9/gold	1.48e-09	30
GO:0044781 bacterial-type flagellum organization	9/gold	1.6e-07	19
GO:0051607 defense response to virus	10/cyan	7.8e-13	14
GO:0009098 leucine biosynthetic process	10/cyan	2.18e-09	8
Related to Figure S4: Statistics on permutation tests (n=1000) comparing EPOD overlap fractions to those under the null hypothesis of no correlation (defined by random circular permutation of one EPOD set)
Overlap set (row)	Target set (column)	Observed overlap	P-value
IPOD-HR (-RIF)	IPOD-HR (+RIF)		<0.001
IPOD-HR (-RIF)	Vora heEPODs		<0.001
IPOD-HR (-RIF)	Vora tsEPODs		<0.001
IPOD-HR (+RIF)	IPOD-HR (-RIF)		<0.001
IPOD-HR (+RIF)	Vora heEPODs		0.849
IPOD-HR (+RIF)	Vora tsEPODs		<0.001
Vora heEPODs	IPOD-HR (-RIF)		<0.001
Vora heEPODs	IPOD-HR (+RIF)		0.87
Vora heEPODs	Vora tsEPODs		1
Vora tsEPODs	IPOD-HR (-RIF)		<0.001
Vora tsEPODs	IPOD-HR (+RIF)		<0.001
Vora tsEPODs	Vora heEPODs		1
