## Supplementary files and data for "Dynamic landscape of protein occupancy across the *Escherichia coli* chromosome": table_s5.xlsx

### Sheet: Sheet1
Genotype	Condition	Sample type	Read lengths	Aligned reads	Sample prep kit
WT	Exponential growth in M9/RDM/glu medium	IPOD	76x76	8314750	NEBNext Ultra DNA
		IPOD	39x38	7736072	NEBNext Ultra DNA
		IPOD	44x44	43358825	Truseq Nano
		IPOD	102x102	8086332	NEBNext Ultra DNA
		Input	76x76	12417345	NEBNext Ultra DNA
		Input	39x38	4609051	NEBNext Ultra DNA
		Input	44x44	16142918	NEBNext Ultra DNA
		Input	102x102	10392514	NEBNext Ultra DNA
		ChIP	76x76	11392815	NEBNext Ultra DNA
		ChIP	39x38	17645734	NEBNext Ultra DNA
		ChIP	102x102	3039697	NEBNext Ultra DNA
		ChIP	102x102	9809469	NEBNext Ultra DNA
		RNA	102x102	9055121	Epicentre ScriptSeq v2
WT	Exponential growth in M9 minimal medium	IPOD	102x102	31804764	Truseq Nano
		IPOD	102x102	8370652	NEBNext Ultra DNA
		Input	44x44	22566388	NEBNext Ultra DNA
		Input	102x102	8336917	NEBNext Ultra DNA
		ChIP	102x102	3475344	NEBNext Ultra DNA
		ChIP	102x102	8095723	NEBNext Ultra DNA
		RNA	102x102	6216988	Epicentre ScriptSeq v2
WT	Stationary phase in M9/RDM/glu medium	IPOD	102x102	16156224	Truseq Nano
		IPOD	102x102	3977546	NEBNext Ultra DNA
		Input	44x44	17351976	NEBNext Ultra DNA
		Input	102x102	4713688	NEBNext Ultra DNA
		ChIP	102x102	3689199	NEBNext Ultra DNA
		ChIP	102x102	4354027	NEBNext Ultra DNA
		RNA	102x102	6488197	Epicentre ScriptSeq v2
lexA	Exponential growth in M9/RDM/glu medium	IPOD	44x44	32565907	Truseq Nano
		IPOD	102x102	4789807	Truseq
		Input	44x44	2248860	NEBNext Ultra DNA
		Input	102x102	14198020	Truseq
		Input	102x102	10666308	NEBNext Ultra DNA
		ChIP	102x102	3487461	NEBNext Ultra DNA
		ChIP	102x102	7281232	NEBNext Ultra DNA
purR	Exponential growth in M9/RDM/glu medium	IPOD	39x38	4264791	NEBNext Ultra DNA
		IPOD	76x76	14220469	NEBNext Ultra DNA
		Input	76x76	11303631	NEBNext Ultra DNA
		Input	39x38	27789682	NEBNext Ultra DNA
		ChIP	39x38	4614752	NEBNext Ultra DNA
		ChIP	76x76	15700415	NEBNext Ultra DNA
argR	Exponential growth in M9/RDM/glu medium	IPOD	39x38	5999786	NEBNext Ultra DNA
		IPOD	76x76	18951099	NEBNext Ultra DNA
		Input	39x38	5884103	NEBNext Ultra DNA
		Input	76x76	13224524	NEBNext Ultra DNA
		ChIP	39x38	4116707	NEBNext Ultra DNA
		ChIP	76x76	21374007	NEBNext Ultra DNA
WT	Exponential growth in M9/RDM/glu medium; no rifampicin treatment	IPOD	39x39	5715821	NebNext Ultra2 DNA
		IPOD	39x39	6878584	NebNext Ultra2 DNA
		Input	39x39	9778949	NebNext Ultra2 DNA
		Input	39x39	8620771	NebNext Ultra2 DNA
		ChIP	39x39	4873504	NebNext Ultra2 DNA
		ChIP	39x39	3597638	NebNext Ultra2 DNA
